# Dose-dependent phorbol 12-myristate-13-acetate-mediated monocyte-to-macrophage differentiation induces unique proteomic signatures in THP-1 cells

**DOI:** 10.1101/2020.02.27.968016

**Authors:** Sneha M. Pinto, Hera Kim, Yashwanth Subbannayya, Miriam Giambelluca, Korbinian Bösl, Richard K. Kandasamy

**Author notes:** Correspondence: Richard K. Kandasamy. These authors contributed equally (Sneha M. Pinto, Hera Kim).

## Abstract

Macrophages are sentinels of the innate immune system, and the human monocytic cell line THP-1 is one of the widely used *in vitro* models to study immune responses. Several monocyte-to-macrophage differentiation protocols exist, with phorbol 12-myristate-13-acetate (PMA) being the widely used and accepted method. However, the concentrations and duration of PMA treatment vary widely in the published literature and their effect on protein expression is not fully deciphered. In this study, we employed a dimethyl labeling-based quantitative proteomics approach to determine the changes in the protein repertoire of macrophage-like cells differentiated from THP-1 monocytes by three commonly used PMA-based differentiation protocols. Our analysis shows that variations in PMA concentration and duration of rest post-stimulation result in downstream differences in the protein expression and cellular processes. We demonstrate that these differences result in altered gene expression of cytokines upon stimulation with various TLR agonists. Together, these findings provide a valuable resource that significantly expands the knowledge of protein expression dynamics with one of the most common *in vitro* models for macrophages, which in turn has a profound impact on the immune responses being studied.
