## Supplementary Table 6 for "Dose-dependent phorbol 12-myristate-13-acetate-mediated monocyte-to-macrophage differentiation induces unique proteomic signatures in THP-1 cells"

### Sheet: S6
S6. Significantly enriched pathways obtained by Pathway enrichment analysis using Reactome database (Pinto et al., 2020)
	ID	Description	GeneRatio	BgRatio	pvalue	p.adjust	qvalue	geneID	Count	condition
R-HSA-114604	R-HSA-114604	GPVI-mediated activation cascade	0.0316742	0.00329598	6.29706e-06	0.00516989	0.00456703	LCP2/PIK3R1/PIK3CG/LAT/VAV1/RHOB/LYN	7	B_A_upregulated
R-HSA-2424491	R-HSA-2424491	DAP12 signaling	0.0271493	0.00282512	2.96765e-05	0.0121822	0.0107616	BTK/LCP2/KRAS/HLA-E/PIK3R1/LAT	6	B_A_upregulated
R-HSA-6811436	R-HSA-6811436	COPI-independent Golgi-to-ER retrograde traffic	0.0316742	0.00480271	8.17259e-05	0.0212247	0.0187497	GALNT1/RAB3GAP1/TUBB8/DYNLL1/DYNLL2/AGPAT3/ACTR10	7	B_A_upregulated
R-HSA-9006335	R-HSA-9006335	Signaling by Erythropoietin	0.0226244	0.00235427	0.000141106	0.0212247	0.0187497	KRAS/PIK3R1/PIK3CG/VAV1/LYN	5	B_A_upregulated
R-HSA-918233	R-HSA-918233	TRAF3-dependent IRF activation pathway	0.0180995	0.00131839	0.000155114	0.0212247	0.0187497	TBK1/IRF3/IFIH1/EP300	4	B_A_upregulated
R-HSA-933541	R-HSA-933541	TRAF6 mediated IRF7 activation	0.0226244	0.00273095	0.000294728	0.0268858	0.0237506	TBK1/IRF3/IFIH1/EP300/TRAF2	5	B_A_upregulated
R-HSA-72312	R-HSA-72312	rRNA processing	0.0588235	0.019305	0.000351501	0.0288582	0.0254931	FTSJ3/RPS4Y1/RPS11/NOL11/RPS29/RPL37/RPL38/UTP15/NOC4L/UTP14A/IMP4/LTV1/EXOSC6	13	B_A_upregulated
R-HSA-8856688	R-HSA-8856688	Golgi-to-ER retrograde transport	0.0452489	0.0125247	0.000450765	0.0325012	0.0287113	GALNT1/RAB3GAP1/TUBB8/DYNLL1/DYNLL2/ZW10/NBAS/ARFGAP1/AGPAT3/ACTR10	10	B_A_upregulated
R-HSA-2871796	R-HSA-2871796	FCERI mediated MAPK activation	0.0226244	0.00301347	0.000475048	0.0325012	0.0287113	LCP2/KRAS/LAT/VAV1/LYN	5	B_A_upregulated
R-HSA-5621575	R-HSA-5621575	CD209 (DC-SIGN) signaling	0.0180995	0.00197759	0.000827115	0.0485044	0.0428483	KRAS/EP300/LYN/RELB	4	B_A_upregulated
R-HSA-5668599	R-HSA-5668599	RHO GTPases Activate NADPH Oxidases	0.0237288	0.0022601	2.7422e-06	0.00267913	0.00253148	RAC1/NCF4/PRKCA/S100A8/PRKCD/PRKCB/S100A9	7	C_A_upregulated
R-HSA-6798695	R-HSA-6798695	Neutrophil degranulation	0.101695	0.045202	2.65807e-05	0.0129847	0.0122691	BST1/ACPP/ARL8A/ITGAL/IDH1/SLC2A5/RAC1/GRN/AGA/CAT/MNDA/GM2A/S100A8/PYCARD/PRKCD/IMPDH1/ALAD/ANO6/S100P/DYNLL1/PGM1/ARSA/S100A9/SERPINB10/C6orf120/CST3/TMEM173/RAP1B/CD93/SLC27A2	30	C_A_upregulated
R-HSA-189445	R-HSA-189445	Metabolism of porphyrins	0.0169492	0.00150673	5.43111e-05	0.0176873	0.0167126	HMOX1/BLVRB/ALAD/BLVRA/HMBS	5	C_A_upregulated
R-HSA-56685991	R-HSA-5668599	RHO GTPases Activate NADPH Oxidases	0.03125	0.0022601	4.31551e-07	0.000348262	0.000325253	NCF2/NCF4/PRKCA/S100A8/PRKCD/PRKCB/S100A9	7	C_B_upregulated
R-HSA-67986951	R-HSA-6798695	Neutrophil degranulation	0.107143	0.045202	7.47999e-05	0.0301818	0.0281878	CD14/ACPP/ITGAL/ASAH1/SLC2A5/HEXB/AGA/GM2A/S100A8/PRKCD/HK3/FUCA1/S100P/ARSA/GLB1/S100A9/ADAM10/QSOX1/CD68/LAMTOR2/CD93/YPEL5/DSN1/PRTN3	24	C_B_upregulated
R-HSA-3000170	R-HSA-3000170	Syndecan interactions	0.0229008	0.00254261	4.07716e-05	0.0338277	0.0304205	SDC2/TGFB1/ITGAV/FN1/ITGB5/ITGB1	6	C_A_downregulated
R-HSA-2682334	R-HSA-2682334	EPH-Ephrin signaling	0.0381679	0.00866372	8.56531e-05	0.0338277	0.0304205	MMP9/SDC2/PTK2/ARPC1A/ADAM10/MYL9/NCK2/GIT1/MYH11/FYN	10	C_A_downregulated
R-HSA-373755	R-HSA-373755	Semaphorin interactions	0.0305344	0.0061211	0.00018442	0.0338277	0.0304205	NRP1/ITGB1/MYL9/PLXNB3/PLXNA1/MYH11/FYN/PLXNB1	8	C_A_downregulated
R-HSA-15869	R-HSA-15869	Metabolism of nucleotides	0.0381679	0.00951125	0.000187921	0.0338277	0.0304205	UPP1/RRM2/NT5E/NME3/AMPD3/RRM1/AMPD2/TK1/TYMS/UCKL1	10	C_A_downregulated
R-HSA-8956321	R-HSA-8956321	Nucleotide salvage	0.019084	0.00216593	0.000205667	0.0338277	0.0304205	UPP1/AMPD3/AMPD2/TK1/UCKL1	5	C_A_downregulated
R-HSA-216083	R-HSA-216083	Integrin cell surface interactions	0.0343511	0.00800452	0.000236557	0.0338277	0.0304205	ITGAV/FN1/ITGA3/COL7A1/ITGB5/ITGB1/ICAM1/ITGA5/CD44	9	C_A_downregulated
R-HSA-111465	R-HSA-111465	Apoptotic cleavage of cellular proteins	0.0229008	0.00357849	0.000302875	0.0371238	0.0333846	VIM/PTK2/APC/CASP8/CASP3/STK24	6	C_A_downregulated
R-HSA-24244911	R-HSA-2424491	DAP12 signaling	0.0304348	0.00282512	2.71739e-06	0.00224185	0.00197655	LCP2/KRAS/NRAS/HLA-E/VAV3/TYROBP/LAT	7	C_B_downregulated
R-HSA-28717961	R-HSA-2871796	FCERI mediated MAPK activation	0.026087	0.00301347	5.46782e-05	0.0150365	0.0132571	LCP2/KRAS/NRAS/VAV3/LAT/VAV1	6	C_B_downregulated
R-HSA-8849471	R-HSA-8849471	PTK6 Regulates RHO GTPases, RAS GTPase and MAP kinases	0.0173913	0.00131839	0.000180918	0.0248762	0.0219323	KRAS/PXN/ARHGAP35/NRAS	4	C_B_downregulated
R-HSA-9182331	R-HSA-918233	TRAF3-dependent IRF activation pathway	0.0173913	0.00131839	0.000180918	0.0248762	0.0219323	TBK1/IRF3/DDX58/IFIH1	4	C_B_downregulated
R-HSA-844456	R-HSA-844456	The NLRP3 inflammasome	0.0173913	0.00141256	0.000242532	0.0285841	0.0252014	NFKB2/PSTPIP1/SUGT1/APP	4	C_B_downregulated
R-HSA-4420097	R-HSA-4420097	VEGFA-VEGFR2 Pathway	0.0391304	0.00932291	0.000285947	0.0294883	0.0259986	NCF1/ITGAV/PTK2/KRAS/PXN/NRAS/VAV3/NCKAP1/VAV1	9	C_B_downregulated
R-HSA-6783783	R-HSA-6783783	Interleukin-10 signaling	0.026087	0.00442603	0.000494153	0.0452974	0.0399368	IL1B/TIMP1/IL1RN/ICAM1/CCL20/CCL3	6	C_B_downregulated
