## Supplementary Table 7 for "Dose-dependent phorbol 12-myristate-13-acetate-mediated monocyte-to-macrophage differentiation induces unique proteomic signatures in THP-1 cells"

### Sheet: S7
S7. Sub-networks identified using Mcode App (data for Supplementary figures 2-4) (Pinto et al., 2020)
Parameters:
Network Scoring:
Include Loops: false Degree Cutoff: 2
Cluster Finding:
Node Score Cutoff: 0.2 Haircut: true Fluff: false K-Core: 2 Max. Depth from Seed: 100
K-means Cluster A
Cluster	Score (Density*#Nodes)	Nodes	Edges	Node IDs		Functional enrichment using STRING
1	13.75	17	110	9606.ENSP00000353770, 9606.ENSP00000370376, 9606.ENSP00000361540, 9606.ENSP00000300738, 9606.ENSP00000357643, 9606.ENSP00000311083, 9606.ENSP00000406046, 9606.ENSP00000352516, 9606.ENSP00000305480, 9606.ENSP00000411532, 9606.ENSP00000378699, 9606.ENSP00000233146, 9606.ENSP00000396308, 9606.ENSP00000356243, 9606.ENSP00000263274, 9606.ENSP00000438483, 9606.ENSP00000301634	9606.ENSP00000353770 9606.ENSP00000370376 9606.ENSP00000361540 9606.ENSP00000300738 9606.ENSP00000357643 9606.ENSP00000311083 9606.ENSP00000406046 9606.ENSP00000352516 9606.ENSP00000305480 9606.ENSP00000411532 9606.ENSP00000378699 9606.ENSP00000233146 9606.ENSP00000396308 9606.ENSP00000356243 9606.ENSP00000263274 9606.ENSP00000438483 9606.ENSP00000301634	GO-term description count in gene set false discovery rate GO:0006259 DNA metabolic process 13 of 773 1.34e-12 GO:0007049 cell cycle 12 of 1263 1.29e-08 GO:0006260 DNA replication 7 of 203 8.96e-08 GO:0022402 cell cycle process 9 of 890 3.89e-06 GO:0000278 mitotic cell cycle 8 of 628 4.56e-06
2	7	7	21	9606.ENSP00000365745, 9606.ENSP00000377664, 9606.ENSP00000317332, 9606.ENSP00000349437, 9606.ENSP00000409581, 9606.ENSP00000262942, 9606.ENSP00000264896	9606.ENSP00000365745 9606.ENSP00000377664 9606.ENSP00000317332 9606.ENSP00000349437 9606.ENSP00000409581 9606.ENSP00000262942 9606.ENSP00000264896	GO-term description count in gene set false discovery rate GO:0006897 endocytosis 7 of 510 5.30e-09 GO:0061024 membrane organization 7 of 729 2.12e-08 GO:0006898 receptor-mediated endocytosis 4 of 209 5.72e-05 GO:0007015 actin filament organization 3 of 200 0.0029 GO:0099024 plasma membrane invagination 2 of 39 0.0061
3	5	5	10	9606.ENSP00000355961, 9606.ENSP00000358064, 9606.ENSP00000445001, 9606.ENSP00000283875, 9606.ENSP00000291386	9606.ENSP00000355961 9606.ENSP00000358064 9606.ENSP00000445001 9606.ENSP00000283875 9606.ENSP00000291386	GO-term description count in gene set false discovery rate GO:0042795 snRNA transcription by RNA polymerase II 4 of 71 1.02e-07 GO:0016073 snRNA metabolic process 4 of 88 1.02e-07 GO:0006366 transcription by RNA polymerase II 5 of 784 2.17e-06 GO:0016180 snRNA processing 2 of 23 0.00023 GO:0016070 RNA metabolic process 5 of 3430 0.0011
4	4	4	6	9606.ENSP00000420127, 9606.ENSP00000394071, 9606.ENSP00000461945, 9606.ENSP00000355651	9606.ENSP00000420127 9606.ENSP00000394071 9606.ENSP00000461945 9606.ENSP00000355651	GO-term description count in gene set false discovery rate GO:0032482 Rab protein signal transduction 2 of 2 4.66e-05 GO:0015031 protein transport 4 of 1391 0.0032 GO:0051049 regulation of transport 3 of 1732 0.0460
5	3.5	13	21	9606.ENSP00000314508, 9606.ENSP00000215832, 9606.ENSP00000267163, 9606.ENSP00000309198, 9606.ENSP00000314733, 9606.ENSP00000219548, 9606.ENSP00000354340, 9606.ENSP00000480499, 9606.ENSP00000345672, 9606.ENSP00000264914, 9606.ENSP00000269228, 9606.ENSP00000343535, 9606.ENSP00000236671	9606.ENSP00000314508 9606.ENSP00000215832 9606.ENSP00000267163 9606.ENSP00000309198 9606.ENSP00000314733 9606.ENSP00000219548 9606.ENSP00000354340 9606.ENSP00000480499 9606.ENSP00000345672 9606.ENSP00000264914 9606.ENSP00000269228 9606.ENSP00000343535 9606.ENSP00000236671	GO-term description count in gene set false discovery rate GO:1901565 organonitrogen compound catabolic process 8 of 958 4.01e-05 GO:0044248 cellular catabolic process 9 of 1646 6.43e-05 GO:0006914 autophagy 5 of 240 0.00012 GO:0016032 viral process 6 of 571 0.00017 GO:0009057 macromolecule catabolic process 7 of 970 0.00017
6	3	3	3	9606.ENSP00000261965, 9606.ENSP00000377298, 9606.ENSP00000408910
7	3	3	3	9606.ENSP00000229214, 9606.ENSP00000232888, 9606.ENSP00000253237
8	3	3	3	9606.ENSP00000310448, 9606.ENSP00000271526, 9606.ENSP00000370460
9	3	3	3	9606.ENSP00000441691, 9606.ENSP00000252486, 9606.ENSP00000260408
10	3	3	3	9606.ENSP00000366032, 9606.ENSP00000365401, 9606.ENSP00000311399
K-means Cluster B
Cluster	Score (Density*#Nodes)	Nodes	Edges	Node IDs		Functional enrichment using STRING
1	7.714	8	27	9606.ENSP00000265245, 9606.ENSP00000384302, 9606.ENSP00000358563, 9606.ENSP00000396673, 9606.ENSP00000253107, 9606.ENSP00000323858, 9606.ENSP00000310042, 9606.ENSP00000296792	9606.ENSP00000265245 9606.ENSP00000384302 9606.ENSP00000358563 9606.ENSP00000396673 9606.ENSP00000253107 9606.ENSP00000323858 9606.ENSP00000310042 9606.ENSP00000296792	GO-term description count in gene set false discovery rate GO:0042254 ribosome biogenesis 7 of 270 2.43e-10 GO:0006364 rRNA processing 4 of 192 6.44e-05 GO:0042273 ribosomal large subunit biogenesis 3 of 68 0.00015 GO:2000234 positive regulation of rRNA processing 2 of 9 0.00026 GO:0006396 RNA processing 5 of 825 0.00026
2	5	5	10	9606.ENSP00000360869, 9606.ENSP00000471896, 9606.ENSP00000368699, 9606.ENSP00000263642, 9606.ENSP00000329967	9606.ENSP00000360869 9606.ENSP00000471896 9606.ENSP00000368699 9606.ENSP00000263642 9606.ENSP00000329967	GO-term description count in gene set false discovery rate GO:0051607 defense response to virus 5 of 181 3.12e-08 GO:0032480 negative regulation of type I interferon production 4 of 43 3.12e-08 GO:0032727 positive regulation of interferon-alpha production 3 of 23 1.47e-06 GO:0016032 viral process 5 of 571 1.47e-06 GO:0045087 innate immune response 5 of 676 2.14e-06
3	3.143	8	11	9606.ENSP00000370508, 9606.ENSP00000264995, 9606.ENSP00000393183, 9606.ENSP00000410339, 9606.ENSP00000417602, 9606.ENSP00000263401, 9606.ENSP00000346340, 9606.ENSP00000350512	9606.ENSP00000370508 9606.ENSP00000264995 9606.ENSP00000393183 9606.ENSP00000410339 9606.ENSP00000417602 9606.ENSP00000263401 9606.ENSP00000346340 9606.ENSP00000350512	GO-term description count in gene set false discovery rate GO:0032543 mitochondrial translation 3 of 110 0.0024 GO:0006518 peptide metabolic process 4 of 497 0.0024 GO:0006412 translation 4 of 362 0.0024 GO:0000715 nucleotide-excision repair, DNA damage recognition 2 of 23 0.0024 GO:0000338 protein deneddylation 2 of 10 0.0024
4	3	3	3	9606.ENSP00000300648, 9606.ENSP00000416250, 9606.ENSP00000225729
K-means Cluster C
Cluster	Score (Density*#Nodes)	Nodes	Edges	Node IDs		Functional enrichment using STRING
1	8	8	28	9606.ENSP00000345096, 9606.ENSP00000264595, 9606.ENSP00000053867, 9606.ENSP00000261416, 9606.ENSP00000349687, 9606.ENSP00000216124, 9606.ENSP00000357123, 9606.ENSP00000378217	9606.ENSP00000345096 9606.ENSP00000264595 9606.ENSP00000053867 9606.ENSP00000261416 9606.ENSP00000349687 9606.ENSP00000216124 9606.ENSP00000357123 9606.ENSP00000378217	GO-term description count in gene set false discovery rate GO:0043312 neutrophil degranulation 8 of 485 1.06e-10 GO:0006687 glycosphingolipid metabolic process 3 of 56 4.34e-05 GO:0006689 ganglioside catabolic process 2 of 6 0.00011 GO:0009313 oligosaccharide catabolic process 2 of 12 0.00031 GO:1901135 carbohydrate derivative metabolic process 5 of 1083 0.00051
2	5	5	10	9606.ENSP00000366641, 9606.ENSP00000409126, 9606.ENSP00000357288, 9606.ENSP00000349252, 9606.ENSP00000477572	9606.ENSP00000366641 9606.ENSP00000409126 9606.ENSP00000357288 9606.ENSP00000349252 9606.ENSP00000477572	GO-term description count in gene set false discovery rate GO:0043312 neutrophil degranulation 5 of 485 4.05e-06 GO:0050900 leukocyte migration 2 of 296 0.0362
3	4	4	6	9606.ENSP00000362060, 9606.ENSP00000327268, 9606.ENSP00000467262, 9606.ENSP00000317159	9606.ENSP00000362060 9606.ENSP00000327268 9606.ENSP00000467262 9606.ENSP00000317159	GO-term description count in gene set false discovery rate GO:0022900 electron transport chain 4 of 169 7.67e-07 GO:0042775 mitochondrial ATP synthesis coupled electron transport 3 of 78 1.18e-05 GO:0046034 ATP metabolic process 3 of 190 6.09e-05 GO:0009167 purine ribonucleoside monophosphate metabolic process 3 of 230 7.23e-05 GO:0006120 mitochondrial electron transport, NADH to ubiquinone 2 of …
4	3.714	8	13	9606.ENSP00000367123, 9606.ENSP00000365773, 9606.ENSP00000358417, 9606.ENSP00000261622, 9606.ENSP00000359539, 9606.ENSP00000261772, 9606.ENSP00000361471, 9606.ENSP00000234256	9606.ENSP00000367123 9606.ENSP00000365773 9606.ENSP00000358417 9606.ENSP00000261622 9606.ENSP00000359539 9606.ENSP00000261772 9606.ENSP00000361471 9606.ENSP00000234256	GO-term description count in gene set false discovery rate GO:0006520 cellular amino acid metabolic process 6 of 308 2.21e-07 GO:1901607 alpha-amino acid biosynthetic process 4 of 60 1.79e-06 GO:0008652 cellular amino acid biosynthetic process 4 of 77 3.12e-06 GO:0015804 neutral amino acid transport 3 of 37 3.28e-05 GO:1901605 alpha-amino acid metabolic process 4 of 209 5.74e-05
5	3.143	8	11	9606.ENSP00000357722, 9606.ENSP00000305355, 9606.ENSP00000348461, 9606.ENSP00000357727, 9606.ENSP00000380334, 9606.ENSP00000356505, 9606.ENSP00000226279, 9606.ENSP00000353238	9606.ENSP00000357722 9606.ENSP00000305355 9606.ENSP00000348461 9606.ENSP00000357727 9606.ENSP00000380334 9606.ENSP00000356505 9606.ENSP00000226279 9606.ENSP00000353238	GO-term description count in gene set false discovery rate GO:0006955 immune response 7 of 1560 3.79e-05 GO:0002757 immune response-activating signal transduction 5 of 332 3.79e-05 GO:0002684 positive regulation of immune system process 6 of 882 3.79e-05 GO:0002376 immune system process 8 of 2370 3.79e-05 GO:0070488 neutrophil aggregation 2 of 2 0.00010
6	3	3	3	9606.ENSP00000275820, 9606.ENSP00000267425, 9606.ENSP00000223073
